# A cell atlas of chromatin accessibility across 25 adult human tissues

**DOI:** 10.1101/2021.02.17.431699

**Authors:** Kai Zhang, James D. Hocker, Michael Miller, Xiaomeng Hou, Joshua Chiou, Olivier B. Poirion, Yunjiang Qiu, Yang E. Li, Kyle J. Gaulton, Allen Wang, Sebastian Preissl, Bing Ren

## Abstract

Current catalogs of regulatory sequences in the human genome are still incomplete and lack cell type resolution. To profile the activity of human gene regulatory elements in diverse cell types and tissues in the human body, we applied single cell chromatin accessibility assays to 25 distinct human tissue types from multiple donors. The resulting chromatin maps comprising ∼500,000 nuclei revealed the status of open chromatin for over 750,000 candidate *cis*-regulatory elements (cCREs) in 54 distinct cell types. We further delineated cell type-specific and tissue-context dependent gene regulatory programs, and developmental stage specificity by comparing with a recent human fetal chromatin accessibility atlas. We finally used these chromatin maps to interpret the noncoding variants associated with complex human traits and diseases. This rich resource provides a foundation for the analysis of gene regulatory programs in human cell types across tissues and organ systems.
