## Supplemental Tables for "A cell atlas of chromatin accessibility across 25 adult human tissues": Table_S1_donors_and_datasets.xlsx

### Sheet: Sheet1
		Donor 1	Donor 2	Donor 3	Donor 4
Metadata	Age (years)	37	54	51	53
	Sex	Male	Male	Female	Female
	Ethnicity/Race	White	White	Asian	Asian
	Cause of Death	Anoxia	Anoxia	Cerebral Vascular Accident	Cerebral Vascular Accident
	Accession	ENCDO845WKR	ENCDO451RUA	ENCDO271OUW	ENCDO793LXB
						Total
snATAC-seq Datasets	Colon - Transverse	1	1	1	2	5
	Skeletal muscle - Gastrocnemius	1	1	1	2	5
	Small Intestine - Terminal Ileum	0	1	1	1	3
	Lung	1	1	1	1	4
	Adrenal Gland	0	0	0	1	1
	Liver	0	0	0	1	1
	Esophagus - Mucosa	0	1	1	1	3
	Vagina	0	0	0	1	1
	Colon - Sigmoid	1	0	0	1	2
	Artery - Aorta	1	1	1	1	4
	Adipose - Visceral (Omentum)	1	1	1	1	4
	Artery - Tibial	0	1	0	1	2
	Breast - Mammary Tissue	0	0	1	1	2
	Esophagus - Muscularis	1	1	1	1	4
	Heart - Atrial Appendage	0	0	1	1	2
	Heart - Left Ventricle	0	0	1	1	2
	Nerve - Tibial	0	1	1	1	3
	Ovary	0	0	0	1	1
	Pancreas	1	1	1	1	4
	Skin - Not Sun Exposed (Suprapubic)	0	0	1	1	2
	Skin - Sun Exposed (Lower Leg)	1	1	1	1	4
	Stomach	1	1	1	1	4
	Thyroid	0	1	1	1	3
	Uterus	0	0	1	1	2
	Esophagus - Gastroesophageal Junction	0	1	0	1	2
