## Supplemental Tables for "A cell atlas of chromatin accessibility across 25 adult human tissues": Table_S2_feasibility_test_results.xlsx

### Sheet: Sheet1
Tissue type	Feasibility test passed	Nuclear isolation method	Tagmentation buffer	Nuclei/mg tissue	Relative library per 80 nuclei (pM)	Signal-to-noise ratio
Colon - Transverse	Yes	gentleMACS M Tube (Miltenyi), Octo Dissociator (Miltenyi), "Protein_01_01" protocol in MACS buffer (5 mM CaCl2, 2 mM EDTA, 1X protease inhibitor (Roche, 05- 739 892-970-001), 300 mM MgAc, 10 mM Tris-HCL pH 8, 0.6 mM DTT).	[NPB (5% BSA (Sigma), 0.2% IGEPAL-CA630 (Sigma), cOmplete (Roche), 1mM DTT in PBS)]	17307.7	156.577	1134.11
Skeletal muscle - Gastrocnemius	Yes	gentleMACS M Tube (Miltenyi), Octo Dissociator (Miltenyi), "Protein_01_01" protocol in MACS buffer (5 mM CaCl2, 2 mM EDTA, 1X protease inhibitor (Roche, 05- 739 892-970-001), 300 mM MgAc, 10 mM Tris-HCL pH 8, 0.6 mM DTT).	[NPB (5% BSA (Sigma), 0.2% IGEPAL-CA630 (Sigma), cOmplete (Roche), 1mM DTT in PBS)]	2094.78	190.969	11760
Small Intestine - Terminal Ileum	Yes	gentleMACS M Tube (Miltenyi), Octo Dissociator (Miltenyi), "Protein_01_01" protocol in MACS buffer (5 mM CaCl2, 2 mM EDTA, 1X protease inhibitor (Roche, 05- 739 892-970-001), 300 mM MgAc, 10 mM Tris-HCL pH 8, 0.6 mM DTT).	[NPB (5% BSA (Sigma), 0.2% IGEPAL-CA630 (Sigma), cOmplete (Roche), 1mM DTT in PBS)]	35526	79.5	1958.07
Lung	Yes	Manual homogenizatiion in mortar and pestle over dry ice	[OMNI (10mM Tris-HCL (pH 7.5), 10mM NaCl, 3mM MgCl2, 0.1% Tween-20 (Sigma), 0.1% IGEPAL-CA630 (Sigma) and 0.01% Digitonin (Promega) in water)]	4500	261	42.5
Adrenal Gland	Yes	Manual homogenizatiion in mortar and pestle over dry ice	[NPB (5% BSA (Sigma), 0.2% IGEPAL-CA630 (Sigma), cOmplete (Roche), 1mM DTT in PBS)]	4063	178.314	2482.57
Liver	Yes	Manual homogenizatiion in mortar and pestle over dry ice	[NPB (5% BSA (Sigma), 0.2% IGEPAL-CA630 (Sigma), cOmplete (Roche), 1mM DTT in PBS)]	5000	212	6704
Esophagus - Mucosa	Yes	Manual homogenizatiion in mortar and pestle over dry ice	[OMNI (10mM Tris-HCL (pH 7.5), 10mM NaCl, 3mM MgCl2, 0.1% Tween-20 (Sigma), 0.1% IGEPAL-CA630 (Sigma) and 0.01% Digitonin (Promega) in water)]	1625	109.277	1819.2
Vagina	Yes	gentleMACS M Tube (Miltenyi), Octo Dissociator (Miltenyi), "Protein_01_01" protocol in MACS buffer (5 mM CaCl2, 2 mM EDTA, 1X protease inhibitor (Roche, 05- 739 892-970-001), 300 mM MgAc, 10 mM Tris-HCL pH 8, 0.6 mM DTT).	[NPB (5% BSA (Sigma), 0.2% IGEPAL-CA630 (Sigma), cOmplete (Roche), 1mM DTT in PBS)]	5500	131	225.8
Colon - Sigmoid	Yes	gentleMACS M Tube (Miltenyi), Octo Dissociator (Miltenyi), "Protein_01_01" protocol in MACS buffer (5 mM CaCl2, 2 mM EDTA, 1X protease inhibitor (Roche, 05- 739 892-970-001), 300 mM MgAc, 10 mM Tris-HCL pH 8, 0.6 mM DTT).	[NPB (5% BSA (Sigma), 0.2% IGEPAL-CA630 (Sigma), cOmplete (Roche), 1mM DTT in PBS)]	Conditions inferred from Colon - Transverse
Artery - Aorta	Yes	gentleMACS M Tube (Miltenyi), Octo Dissociator (Miltenyi), "Protein_01_01" protocol in MACS buffer (5 mM CaCl2, 2 mM EDTA, 1X protease inhibitor (Roche, 05- 739 892-970-001), 300 mM MgAc, 10 mM Tris-HCL pH 8, 0.6 mM DTT).	[NPB (5% BSA (Sigma), 0.2% IGEPAL-CA630 (Sigma), cOmplete (Roche), 1mM DTT in PBS)]	4722	170.5	8880.01
Spleen	No	-	-	Did not pass feasibility test
Adipose - Subcutaneous	Yes	gentleMACS M Tube (Miltenyi), Octo Dissociator (Miltenyi), "Protein_01_01" protocol in MACS buffer (5 mM CaCl2, 2 mM EDTA, 1X protease inhibitor (Roche, 05- 739 892-970-001), 300 mM MgAc, 10 mM Tris-HCL pH 8, 0.6 mM DTT).	[NPB (5% BSA (Sigma), 0.2% IGEPAL-CA630 (Sigma), cOmplete (Roche), 1mM DTT in PBS)]	1950	264	537
Adipose - Visceral (Omentum)	Yes	gentleMACS M Tube (Miltenyi), Octo Dissociator (Miltenyi), "Protein_01_01" protocol in MACS buffer (5 mM CaCl2, 2 mM EDTA, 1X protease inhibitor (Roche, 05- 739 892-970-001), 300 mM MgAc, 10 mM Tris-HCL pH 8, 0.6 mM DTT).	[NPB (5% BSA (Sigma), 0.2% IGEPAL-CA630 (Sigma), cOmplete (Roche), 1mM DTT in PBS)]	Conditions inferred from Adipose - Subcutaneous
Artery - Tibial	Yes	gentleMACS M Tube (Miltenyi), Octo Dissociator (Miltenyi), "Protein_01_01" protocol in MACS buffer (5 mM CaCl2, 2 mM EDTA, 1X protease inhibitor (Roche, 05- 739 892-970-001), 300 mM MgAc, 10 mM Tris-HCL pH 8, 0.6 mM DTT).	[NPB (5% BSA (Sigma), 0.2% IGEPAL-CA630 (Sigma), cOmplete (Roche), 1mM DTT in PBS)]	Conditions inferred from Aorta
Breast - Mammary Tissue	Yes	gentleMACS M Tube (Miltenyi), Octo Dissociator (Miltenyi), "Protein_01_01" protocol in MACS buffer (5 mM CaCl2, 2 mM EDTA, 1X protease inhibitor (Roche, 05- 739 892-970-001), 300 mM MgAc, 10 mM Tris-HCL pH 8, 0.6 mM DTT).	[NPB (5% BSA (Sigma), 0.2% IGEPAL-CA630 (Sigma), cOmplete (Roche), 1mM DTT in PBS)]	4965.52	153	1424.75
Esophagus - Muscularis	Yes	gentleMACS M Tube (Miltenyi), Octo Dissociator (Miltenyi), "Protein_01_01" protocol in MACS buffer (5 mM CaCl2, 2 mM EDTA, 1X protease inhibitor (Roche, 05- 739 892-970-001), 300 mM MgAc, 10 mM Tris-HCL pH 8, 0.6 mM DTT).	[NPB (5% BSA (Sigma), 0.2% IGEPAL-CA630 (Sigma), cOmplete (Roche), 1mM DTT in PBS)]	8100	182.799	10543.9
Heart - Atrial Appendage	Yes	gentleMACS M Tube (Miltenyi), Octo Dissociator (Miltenyi), "Protein_01_01" protocol in MACS buffer (5 mM CaCl2, 2 mM EDTA, 1X protease inhibitor (Roche, 05- 739 892-970-001), 300 mM MgAc, 10 mM Tris-HCL pH 8, 0.6 mM DTT).	[NPB (5% BSA (Sigma), 0.2% IGEPAL-CA630 (Sigma), cOmplete (Roche), 1mM DTT in PBS)]	4527.03	310.5	544.3
Heart - Left Ventricle	Yes	gentleMACS M Tube (Miltenyi), Octo Dissociator (Miltenyi), "Protein_01_01" protocol in MACS buffer (5 mM CaCl2, 2 mM EDTA, 1X protease inhibitor (Roche, 05- 739 892-970-001), 300 mM MgAc, 10 mM Tris-HCL pH 8, 0.6 mM DTT).	[NPB (5% BSA (Sigma), 0.2% IGEPAL-CA630 (Sigma), cOmplete (Roche), 1mM DTT in PBS)]	2900	249	134.4
Nerve - Tibial	Yes	gentleMACS M Tube (Miltenyi), Octo Dissociator (Miltenyi), "Protein_01_01" protocol in MACS buffer (5 mM CaCl2, 2 mM EDTA, 1X protease inhibitor (Roche, 05- 739 892-970-001), 300 mM MgAc, 10 mM Tris-HCL pH 8, 0.6 mM DTT).	[NPB (5% BSA (Sigma), 0.2% IGEPAL-CA630 (Sigma), cOmplete (Roche), 1mM DTT in PBS)]	8400	221.32	1917.04
Ovary	Yes	gentleMACS M Tube (Miltenyi), Octo Dissociator (Miltenyi), "Protein_01_01" protocol in MACS buffer (5 mM CaCl2, 2 mM EDTA, 1X protease inhibitor (Roche, 05- 739 892-970-001), 300 mM MgAc, 10 mM Tris-HCL pH 8, 0.6 mM DTT).	[NPB (5% BSA (Sigma), 0.2% IGEPAL-CA630 (Sigma), cOmplete (Roche), 1mM DTT in PBS)]	40625	170	31.4025
Pancreas	Yes	Manual homogenizatiion in mortar and pestle over dry ice	[OMNI (10mM Tris-HCL (pH 7.5), 10mM NaCl, 3mM MgCl2, 0.1% Tween-20 (Sigma), 0.1% IGEPAL-CA630 (Sigma) and 0.01% Digitonin (Promega) in water)]	32300	202	87.1
Skin - Not Sun Exposed (Suprapubic)	Yes	gentleMACS M Tube (Miltenyi), Octo Dissociator (Miltenyi), "Protein_01_01" protocol in MACS buffer (5 mM CaCl2, 2 mM EDTA, 1X protease inhibitor (Roche, 05- 739 892-970-001), 300 mM MgAc, 10 mM Tris-HCL pH 8, 0.6 mM DTT).	[NPB (5% BSA (Sigma), 0.2% IGEPAL-CA630 (Sigma), cOmplete (Roche), 1mM DTT in PBS)]	1156	227.428	1093.74
Skin - Sun Exposed (Lower Leg)	Yes	gentleMACS M Tube (Miltenyi), Octo Dissociator (Miltenyi), "Protein_01_01" protocol in MACS buffer (5 mM CaCl2, 2 mM EDTA, 1X protease inhibitor (Roche, 05- 739 892-970-001), 300 mM MgAc, 10 mM Tris-HCL pH 8, 0.6 mM DTT).	[NPB (5% BSA (Sigma), 0.2% IGEPAL-CA630 (Sigma), cOmplete (Roche), 1mM DTT in PBS)]	Conditions inferred from Skin - Non Sun Exposed (suprapubic)
Stomach	Yes	Manual homogenizatiion in mortar and pestle over dry ice	[NPB (5% BSA (Sigma), 0.2% IGEPAL-CA630 (Sigma), cOmplete (Roche), 1mM DTT in PBS)]	34720	145.5	2501.19
Thyroid	Yes	gentleMACS M Tube (Miltenyi), Octo Dissociator (Miltenyi), "Protein_01_01" protocol in MACS buffer (5 mM CaCl2, 2 mM EDTA, 1X protease inhibitor (Roche, 05- 739 892-970-001), 300 mM MgAc, 10 mM Tris-HCL pH 8, 0.6 mM DTT).	[OMNI (10mM Tris-HCL (pH 7.5), 10mM NaCl, 3mM MgCl2, 0.1% Tween-20 (Sigma), 0.1% IGEPAL-CA630 (Sigma) and 0.01% Digitonin (Promega) in water)]	9350	98.5883	992.868
Uterus	Yes	gentleMACS M Tube (Miltenyi), Octo Dissociator (Miltenyi), "Protein_01_01" protocol in MACS buffer (5 mM CaCl2, 2 mM EDTA, 1X protease inhibitor (Roche, 05- 739 892-970-001), 300 mM MgAc, 10 mM Tris-HCL pH 8, 0.6 mM DTT).	[OMNI (10mM Tris-HCL (pH 7.5), 10mM NaCl, 3mM MgCl2, 0.1% Tween-20 (Sigma), 0.1% IGEPAL-CA630 (Sigma) and 0.01% Digitonin (Promega) in water)]	9800	77.58	12909.5
Esophagus - Gastroesophageal Junction	Yes	gentleMACS M Tube (Miltenyi), Octo Dissociator (Miltenyi), "Protein_01_01" protocol in MACS buffer (5 mM CaCl2, 2 mM EDTA, 1X protease inhibitor (Roche, 05- 739 892-970-001), 300 mM MgAc, 10 mM Tris-HCL pH 8, 0.6 mM DTT).	[NPB (5% BSA (Sigma), 0.2% IGEPAL-CA630 (Sigma), cOmplete (Roche), 1mM DTT in PBS)]	25714.3	115	2344.47
