## Supplemental Tables for "A cell atlas of chromatin accessibility across 25 adult human tissues": Table_S3_Dataset_QC.xlsx

### Sheet: Supplementary_Table_QC
Sample and Sample ID	Nuclei passing QC	Median % reads duplicated	Median TSSe for nuclei passing QC	Median fragments per nucleus for nuclei passing QC	Percent doublets (%) per dataset
lung_SM-A8WNH	5281	54.59	11.92	2192	0.49
nerve_tibial_SM-IOBHQ	5186	55.91	10.44	2549.5	6.79
artery_aorta_SM-JF1NU	8971	39.17	13.28	3899	5.97
muscle_SM-ADA6L	10374	59.57	14.25	3948.5	4.87
esophagus_ge_junction_SM-IOERG	4778	58.85	15.52	3302	3.26
artery_tibial_SM-IOBHK	5387	59.04	10.93	2698	6.48
nerve_tibial_SM-CP2V6	3062	31.56	9.29	1971.5	5.7
ovary_SM-IOBHR	6759	62.39	13.86	2022	11.76
muscle_SM-C1MKW	7479	79.84	13.66	2316	8.51
artery_aorta_SM-CR89M	6925	38.74	11.24	4969	7.08
thyroid_SM-JF1O4	9421	27.22	15.29	4585	3.53
uterus_SM-A87A2	1768	46.05	8.23	2835.5	4.79
adipose_omentum_SM-IOBHJ	3584	37.63	10.46	3055	2.53
skin_sun_exposed_SM-IQYCP	4500	22.72	9.58	2808.5	3.78
heart_lv_SM-JF1NY	8806	37.23	9.65	3771.5	9.63
colon_sigmoid_SM-AZPYO	8173	56.87	13.42	3008	5.77
esophagus_muscularis_SM-CSSCV	9493	27.62	10.94	4369	2.62
heart_atrial_appendage_SM-IOBHN	6509	44.05	12.12	2085	5.27
mammary_tissue_SM-IOBHL	7953	38.37	13	3171	3.61
muscle_SM-JF1O9	7812	66.52	11.97	5549.5	4.67
adipose_omentum_SM-CSSD4	3517	14.16	8.67	4193	2.74
colon_transverse_SM-ACCQ1	6503	43.21	11.65	1979	6.08
pancreas_SM-IOBHS	11334	58.55	21.86	3095.5	4.57
stomach_SM-JF1NP	3087	66.32	14.69	1789	3.05
esophagus_mucosa_SM-A9VPA	7212	36.75	10.49	2690	9.6
small_intestine_SM-A62GO	7608	56.83	13.74	2446.5	5.6
skin_sun_exposed_SM-IOBHT	2793	38.11	9.67	2423	6.15
colon_transverse_SM-A9VP4	5956	43.35	10.54	3005	3.98
artery_aorta_SM-C1MLC	8969	58.21	13.9	2428	3.04
thyroid_SM-IOBHW	9542	59.38	16.82	3302	5.68
pancreas_SM-JF1O6	6837	46.49	17.95	2147	12.53
esophagus_muscularis_SM-A8CPH	10521	28.38	13.58	4086	4.38
stomach_SM-CHLWL	4175	67.53	17.18	2207	3.38
lung_SM-A62E9	4878	47.36	9.43	2559.5	4.84
mammary_tissue_SM-JF1NV	8629	27.5	14.41	4591	2.12
adipose_omentum_SM-CHZRM	2807	14.32	9.09	1712	5.14
pancreas_SM-JF1NS	7498	47.5	20.98	2467	9.37
colon_transverse_SM-A9HOW	8530	39.11	14.94	2166	5.18
skin_SM-JF1O1	3335	32.68	9.22	2106	3.84
nerve_tibial_SM-CHLWU	3994	31.96	10.56	2173	7.52
skin_sun_exposed_SM-JF1NT	4458	23.24	9.45	3440.5	2.22
colon_transverse_SM-BZ2ZS	8137	44.15	12.12	3157	6.51
lung_SM-ACCPU	5153	46.93	8.81	2496	6.34
esophagus_mucosa_SM-A9HOR	9589	60.94	15.3	3678	4.47
uterus_SM-IOBHX	6004	38.36	10.17	2418	8.52
esophagus_muscularis_SM-IOBHM	8395	59.91	12.24	3702	2.96
muscle_SM-IOBHP	9754	44.11	13.2	3341.5	5.78
esophagus_mucosa_SM-AZPYJ	11540	38.38	12.77	6582.5	3.46
thyroid_SM-C1MKY	8643	27.55	15.75	4356	2.68
esophagus_ge_junction_SM-CTD24	7845	48.27	11	6323	5.14
vagina_SM-A9HOS	4258	55.99	9.83	2561.5	9.21
skin_SM-IOBHU	3229	38.96	8.91	2681	5.14
colon_sigmoid_SM-JF1O8	9314	38.86	13.97	3292	2.24
muscle_SM-C1PWV	8712	59.05	14.22	3051	5.68
artery_aorta_SM-C1PX3	10025	38.66	13.14	4280	5
adrenal_gland_SM-A8WNO	8637	59.55	16.91	2983	6.97
lung_SM-JF1NZ	6788	48.09	13.4	2705	7.51
pancreas_SM-ADRUQ	7244	46.86	17.78	2165	7.27
esophagus_muscularis_SM-IQYD1	10090	39.67	14.19	6122.5	7.47
colon_transverse_SM-CSSDA	8283	79.88	15.12	2285	9.49
stomach_SM-JF1O3	2629	66.16	14.11	1934	1.28
heart_lv_SM-IOBHO	9664	44.99	15.1	3375	6.96
small_intestine_SM-JF1O2	2357	37.77	9.41	4749	0.72
liver_SM-A8WNZ	6366	59.75	11.24	1709	5.41
adipose_omentum_SM-ADYHB	3362	13.85	8.82	2007	2.41
stomach_SM-IOBHV	9598	61.5	17.93	2977.5	3.06
artery_tibial_SM-CHLWW	4656	43.37	9.91	2219.5	7.82
small_intestine_SM-ADA5F	7229	38.46	12.89	4347	4.45
skin_sun_exposed_SM-ADYHK	4672	23.13	9.93	2260	3.43
heart_atrial_appendage_SM-JF1NX	5842	26.86	9.44	2585	2.16
