## Supplemental Tables for "A cell atlas of chromatin accessibility across 25 adult human tissues": Table_S5_annotations.xlsx

### Sheet: Annotations
Cluster	Cell Type	Abbreviation	Marker Gene Examples
C1	Follicular cells	Fol	TG	TPO	FOXE1
C2	Acinar cells	Acn	PRSS1	CPA1	REG1A
C3	Type I skeletal myocytes	Skm1	TNNC1	MYL3
C4	Fibroblasts	Fib.1	DCN	LUM	PODN
C5	Macrophages	Mac.1	C1QB	CD163	MS4A7
C6	Vascular smooth muscle cells	Vsm.1	FOXC2	MYLK
C7	Fibroblasts	Fib.2	DCN	LUM	PDGFRA
C8	Endothelial cells	End.1	EGFL7	CLDN5	VWF
C9	Esophageal smooth muscle cells	Esm.1	MYH11
C10	Enterocytes	Enc.1	GPA33	VIL1	BTNL3
C11	Vascular smooth muscle cells	Vsm.2	FOXC2	MYLK
C12	Type II skeletal myocytes	Skm2	MYH2	MYH1	TNNI2
C13	Smooth muscle cells (general)	Smm.1	GJA4	FOXL1	CARMN
C14	Miscellaneous stromal cells (unannotated)	Msc
C15	Macrophages	Mac.2	C1QB	CD163	MS4A7
C16	T lymphocytes	Tly.1	CD3D	GZMA	IFNG
C17	Fibroblasts	Fib.3	DCN	LUM	PODN
C18	Endothelial cells	End.2	EGFL7	CLDN5	VWF
C19	Myofibroblasts	Mfb.1	MYH11	CARMN
C20	Cardiomyocytes	Cam	TNNT2	NKX2-5	NPPA
C21	Schwann cells	Swn.1	S100B	SOX10	PLP1
C22	Esophageal epithelial cells	Eep.1	KRT6A	KRT13
C23	T lymphocytes	Tly.2	CD3D	GZMA	IFNG
C24	Type II pneumocytes	Pal2	SFTPB	SFTPA1
C25	Fibroblasts	Fib.4	DCN	LUM	PODN
C26	Enterocytes	Enc.2	GPA33	VIL1	BTNL3
C27	Adrenal cortical cells	Adc	CYP11B1	MC2R	STAR
C28	Esophageal epithelial cells	Eep.2	KRT6A	KRT13
C29	Epithelial cells (general)	Epc	DSG1
C30	Granulosa cells	Grn	FOXL2	STAR
C31	Gastric chief cells	Gcf	PGA3	LIPF
C32	Basal cells	Bas.1	KRT5	KRT14
C33	B lymphocytes	Bly	IGHA1	IGHA2	IGHJ6
C34	Keratinocytes	Krt	CASP14	LGALS7
C35	Gastric parietal cells	Prt	CBLIF	ATP4B
C36	Hepatocytes	Hpc	CRP	FGG	F2
C37	Luminal epithelial cells	Lue	PIP
C38	Fibroblasts	Fib.5	DCN	LUM	PODN
C39	Myofibroblasts	Mfb.2	MYH11	CARMN
C40	Goblet cells	Gbl.1	MUC2	BEST2	HEPACAM2
C41	Goblet cells	Gbl.2	MUC2	BEST2	HEPACAM2
C42	Ductal cells	Pdc	PDX1	CTFR
C43	Mesothelial cells	Mes	HAS1	WT1
C44	Mast cells	Mst	GATA1	MRGPRX2	HDC
C45	Adipocytes	Adi	ADIPOQ	CIDEC	LEP
C46	Neuroendocrine cells	Nec	INS	INS	GCG
C47	Enterocytes	Enc.3	GPA33	VIL1	BTNL3
C48	Esophageal smooth muscle cells	Esm.2	MYH11
C49	Airway goblet cells	Agb	MUC5A	MUC5B
C50	Fibroblasts	Fib.6	DCN	LUM	PODN
C51	Myosatellite cells	Stl	PAX7	MYF5
C52	Basal cells	Bas.2	KRT5	KRT14
C53	Macrophages	Mac.3	C1QB	CD163	MS4A7
C54	Schwann cells	Swn.2	S100B	SOX10	PLP1
